# The pharmacogenomic assessment of molecular epithelial-mesenchymal transition signatures reveals drug susceptibilities in cancer cell lines

**DOI:** 10.1101/2024.01.16.575190

**Authors:** Alexander J. Ohnmacht, Göksu Avar, Marisa K. Schübel, Thomas J. O’Neill, Daniel Krappmann, Michael P. Menden

## Abstract

The epithelial-mesenchymal transition (EMT) is characterised by the loss of cell-cell adhesion and cell polarity, which is often exploited by cancer cells to adopt a motile, invasive and metastatic phenotype. Whilst EMT is often linked with cancer progression and therapy resistance, strategies for its selective targeting remain limited. In order to address this, we infer EMT states of cancer cell lines from their molecular signatures and use predictive and causal modelling to estimate the effect of EMT on drug susceptibility in high-throughput drug screens. For example, we show that EMT signatures in melanoma cells can predict favourable responses to the HSP90 inhibitor luminespib and demonstrate that epithelial-like melanoma cells can be sensitised to luminespib upon stimulation of EMT by TGF-β. Thus, we provide an analysis that systematically yields a set of potent drugs by exploiting vulnerabilities of cancer cells undergoing EMT, which may pave the way for therapies to target these cells.
