## Supplementary Data 1 for "The pharmacogenomic assessment of molecular epithelial-mesenchymal transition signatures reveals drug susceptibilities in cancer cell lines"

### Sheet: Data S1
COSMIC ID	mak	gsva	tan	tagliazucchi	TCGA Desc
910944	-0.622542	0.14993	0.219		ALL
1295740	1.07472	-0.140809			ALL
910687	-0.427479	0.2913	0.122		ALL
906763	0.954794	-0.0490172	0.182		ALL
905952	0.951798	-0.133186	0.213		ALL
1297446	1.05429	-0.176073			ALL
906877	-0.212262	-0.310619	0.222		ALL
949153	-0.310067	-0.0129104	0.294		ALL
907277	0.300472	-0.171284	0.213		ALL
907277	0.300472	-0.171284	0.12		ALL
907272	0.856107	-0.00875876	0.338		ALL
998184	0.59507	0.0130641			ALL
907789	0.78	0.0944021	0.262		ALL
907787	-0.00080813	0.0668782	0.223		ALL
908146	0.699494	0.0403217	0.286		ALL
908147	-0.201733	-0.0730888	0.229		ALL
905958	0.824418	-0.198514	0.298		ALL
1330960					ALL
909251	0.19329	0.213339	0.229		ALL
909252	-0.408106	0.321094	0.372		ALL
909260	0.601528	0.0891445	0.318		ALL
909702	0.608153	-0.0725819	0.266		ALL
909703	-0.172875	-0.0405434	0.16		ALL
1247871	0.0341484	0.338113			ALL
909743	0.770932	-0.304059	0.333		ALL
946358	-0.0747046	0.057654			ALL
909762			0.281		ALL
909762			0.251		ALL
1290730	-1.9769	0.18065		-1.00459	BLCA
687452	-0.0419351	0.273958	-0.203	0.0537193	BLCA
906798	2.28664	-0.154835	0.56	0.642562	BLCA
906797	-1.27428	-0.191444	-0.272	-1.18766	BLCA
906797	-1.27428	-0.191444	-0.321	-1.18766	BLCA
910926	-1.34739	-0.18131	-0.402	-0.601248	BLCA
910926	-1.34739	-0.18131	-0.433	-0.601248	BLCA
753552	-2.51561	-0.355634	-0.608		BLCA
907065	-1.68443	0.0393363	-0.259	-1.01946	BLCA
907065	-1.68443	0.0393363	-0.33	-1.01946	BLCA
753566	3.0733	0.132905	0.514	0.953227	BLCA
907066	-1.67312	-0.305269	-0.332	-1.47307	BLCA
907312	-1.26235	0.103352	0.16	-0.392767	BLCA
753584	3.23136	0.415421	0.639		BLCA
687455	-2.43106	-0.374304		-1.26428	BLCA
909704	-2.18377	-0.293773	-0.622	-0.815343	BLCA
909749	2.82284	0.362918	0.464	0.970187	BLCA
724812	2.88252	0.288582	0.356	1.29087	BLCA
687457	-2.25612	-0.31757	-0.696	-0.917207	BLCA
687459	2.66648	0.47332	0.491	0.804782	BLCA
724838	2.68204	-0.10384	0.659	1.65223	BLCA
910927	-1.14855	0.295051	0.174	-0.162156	BRCA
910704	-3.68022	-0.229627		-0.830815	BRCA
946359	-4.50603	-0.258552		-1.35883	BRCA
949093	-4.76205	-0.276836		-1.38284	BRCA
905951	3.11568	0.571915	0.659	1.8049	BRCA
906801	-3.76677	-0.0676709	-0.52	-0.909053	BRCA
906826	0.786747	0.431009	0.437	0.399181	BRCA
924106	-3.51059	-0.368369	-0.419	-1.6916	BRCA
946382	-4.21875	-0.252142	-0.443	-1.19738	BRCA
910852	-1.91138	0.564035	-0.27	-0.688574	BRCA
910852	-1.91138	0.564035	-0.31	-0.688574	BRCA
906812	-2.71769	0.0341779	-0.152		BRCA
906844	-2.92802	-0.1442	-0.142	-1.10186	BRCA
906844	-2.92802	-0.1442	-0.16	-1.10186	BRCA
906851	-4.2334	-0.191893	-0.42	-1.3474	BRCA
1290798	-3.96492	-0.188441		-1.40024	BRCA
906862	-4.15937	-0.37176	-0.543		BRCA
749710	-2.24278	0.330829	-0.171	-0.692737	BRCA
749711	-3.02588	-0.0023406	-0.117	-0.610924	BRCA
749716	-3.93259	-0.273771	-0.621	-1.38963	BRCA
1290922	-2.0972	0.352385		-0.74234	BRCA
749712	1.86716	0.527183	0.622	2.66608	BRCA
907045	-4.5793	-0.323977	-0.56	-1.30326	BRCA
749717	-1.7331	0.488883	0.138	-0.200642	BRCA
1290905	-4.61851	-0.271606		-0.90786	BRCA
1303900	-4.30902	-0.247355		-1.39667	BRCA
907046	-1.27847	0.283987		0.271029	BRCA
907048	-3.38061	-0.00579537	-0.469	-1.27967	BRCA
749713	-2.91354	0.0622063	-0.34	-1.08591	BRCA
749714	-3.38864	0.172602	-0.461	-1.31149	BRCA
749709	-3.31985	-0.0137811	-0.536	-1.25561	BRCA
1290906	-4.35837	-0.385886		-1.51245	BRCA
749715	-2.76277	-0.207804	-0.322	-0.679302	BRCA
1298157	-2.16779	0.234828		-0.649622	BRCA
905957	4.00655	0.715159	0.679	2.13998	BRCA
908121	-4.32709	-0.305334	-0.585	-0.157662	BRCA
924240	-4.09981	0.0549842	-0.597	-1.09989	BRCA
1240172	1.05459	0.34118		1.91198	BRCA
908122	-4.13279	-0.350649	-0.544	-0.730583	BRCA
910948	-3.50334	-0.142485	-0.428		BRCA
910948	-3.50334	-0.142485	-0.52		BRCA
908151	-3.83552	-0.393172	-0.594		BRCA
908123	-3.01261	-0.0732984	-0.412	-1.12936	BRCA
905946	-4.07175	-0.360672	-0.386	-1.27711	BRCA
925338	-2.09881	0.228244	0.663	1.93982	BRCA
908120			-0.629	-1.31066	BRCA
905960	1.10413	0.419494	0.391	0.596456	BRCA
1330941	-4.22334	-0.332809			BRCA
909256	-4.03244	-0.295765	-0.493		BRCA
905945	-4.00354	-0.282019	-0.46	-1.42764	BRCA
1303911					BRCA
909907	-3.89895	-0.317813	-0.489	-1.02943	BRCA
910910	-4.09246	-0.0586042	-0.594	-0.997633	BRCA
909778	-4.31653	-0.145334		-1.50661	BRCA
924107	-3.18277	0.287878	-0.288		CESC
687505	0.864169	-0.38761	0.557		CESC
687505	0.864169	-0.38761	0.479		CESC
687506	-3.28615	0.0202974			CESC
906824	-1.78573	0.0805941	-0.16		CESC
906843	-3.67786	0.0875929	-0.457		CESC
1298134	1.12968	0.388856		1.42224	CESC
907068	-2.98058	-0.212756	-0.269		CESC
1240179	-3.03682	-0.251055			CESC
687514	-3.43521	0.0910028	-0.407		CESC
687514	-3.43521	0.0910028	-0.384		CESC
949154			-0.339		CESC
930298	-2.77678	-0.14423	-0.259		CESC
930297	0.252556	0.0545214	0.303	0.842027	CESC
1240212	-0.619976	0.149293			CESC
724839	1.23821	0.148492			CESC
910700	-3.72906	0.19365	-0.48	-1.78286	COREAD
924108	-3.37913	0.446967	-0.332		COREAD
910689	-4.63884	-0.0566153	-0.567	-1.42627	COREAD
1290769	-3.90365	0.265311		-1.18257	COREAD
1240123	-4.26575	-0.371996		-1.60898	COREAD
905961	-4.83731	-0.20886	-0.636		COREAD
910569	0.564724	-0.0312919	0.382	0.628076	COREAD
910554	-4.40964	-0.195627	-0.661	-1.63903	COREAD
1789883					COREAD
907291	-4.81753	-0.293297	-0.509		COREAD
905971	-4.62825	-0.339951	-0.706		COREAD
905936	-3.9626	0.162766	-0.122	-1.06328	COREAD
905937	-4.43218	-0.147953	-0.477	-1.85569	COREAD
907289	-4.31437	-0.0657161		-1.22137	COREAD
905939	-4.9435	-0.0192569	-0.698	-1.2572	COREAD
907287	-4.90599	-0.187943	-0.707	-1.21081	COREAD
905989	-4.14661	-0.202005	-0.536	-0.940919	COREAD
907790	-3.6684	0.204582	-0.372	-1.50837	COREAD
917486	-4.88065	-0.0388105	-0.634	-1.37332	COREAD
907792	-4.22112	0.33969	-0.274	-1.22965	COREAD
998189	-4.76178	-0.0312598		-1.69576	COREAD
907794	-4.72596	-0.0646915	-0.477	-1.48401	COREAD
907795	-5.17709	-0.204904	-0.793	-1.68469	COREAD
1240173	3.26437	0.547252		2.39148	COREAD
908442			-0.692	-1.44395	COREAD
908458	-0.112409	0.104156	0.338	0.166851	COREAD
908457	-4.49759	0.0481971	-0.483	-1.48223	COREAD
909263	-4.6044	0.0833517	-0.568	-1.41965	COREAD
909698	-0.950971	-0.0117979	0.336	0.727525	COREAD
909718	-3.38259	0.118692	-0.528	-1.5185	COREAD
1660035	-4.98761	-0.161973		-1.69469	COREAD
1660036	-4.55827	-0.246759		-1.53916	COREAD
910905	-5.10615	-0.157545	-0.82	-1.34631	COREAD
910905	-5.10615	-0.157545	-0.826	-1.34631	COREAD
909740	-4.07016	0.143274	-0.509		COREAD
1674021	-4.07659	0.233486		-1.47143	COREAD
1659823	-4.37607	0.00444234		-1.65981	COREAD
1659928	-4.12903	-0.147173		-1.71969	COREAD
1660034	-4.66726	-0.205756		-1.51122	COREAD
909747	-5.0312	0.227356	-0.542	-1.18178	COREAD
909748	-4.56454	-0.274873	-0.696	-1.3574	COREAD
909757	-4.43722	-0.354484	-0.714	-1.65115	COREAD
909751	-4.13359	-0.00432566	-0.34	-1.16562	COREAD
905962	-2.47946	0.0712125	0.131	-0.734759	COREAD
909761	-4.47886	0.0914028	-0.616	-1.74802	COREAD
909746	-4.93284	0.255078	-0.692	-1.40468	COREAD
909755	-4.44181	0.237256	-0.446	-1.51355	COREAD
910935	-0.135845	0.179552	0.205		DLBC
910934	0.939033	0.276919	0.331		DLBC
910919	1.33766	0.0625131	0.247		DLBC
910918			-0.124		DLBC
906807	1.05516	-0.0338101	0.157		DLBC
949088	1.105	-0.155553	0.215		DLBC
949088	1.105	-0.155553	0.164		DLBC
906832	0.501716	-0.112942	0.145		DLBC
906842	1.0746	-0.0874975	0.187		DLBC
1303897	2.13429	-0.0696596			DLBC
1297449	1.22857	0.0744793			DLBC
907063			0.125		DLBC
1327765	1.32985	-0.148277			DLBC
1327773	1.29111	0.147015			DLBC
907274	0.625107	-0.299432	0.208		DLBC
907274	0.625107	-0.299432	-0.173		DLBC
1327768	1.08068	-0.160904			DLBC
1327769	1.43661	0.0775524			DLBC
907799	1.12003	0.177036			DLBC
1659819	0.808853	-0.160707			DLBC
1330982	1.29811	-0.303205			DLBC
1330984	1.20968	-0.0747246			DLBC
1330995	1.05753	0.301846			DLBC
910861	0.470146	-0.191877	0.114		DLBC
910930	1.56636	0.411749	0.313		DLBC
1331032	-0.0433662	0.232082			DLBC
1331035	0.55484	-0.0293251			DLBC
1331036	0.6432	-0.118027			DLBC
1331037	0.809301	-0.145724			DLBC
1331038	1.02572	-0.109161			DLBC
1331033	0.479684	-0.192087			DLBC
1331034	1.1374	0.063243			DLBC
1331048	0.711147	0.129386			DLBC
1331045	0.988142	-0.305171			DLBC
909773	1.58177	0.226347	0.236		DLBC
1331050	0.874146	-0.0696335			DLBC
906817	-2.2748	0.333618	-0.316	-0.682746	ESCA
1503366	-3.17679	-0.261113			ESCA
1503367	0.615641	0.0534199			ESCA
753555	-2.35914	-0.052658	-0.239	-0.548314	ESCA
1503361	1.52561	0.00390722			ESCA
753559	1.42696	0.447516	0.429		ESCA
1503368	-1.96153	-0.308896			ESCA
753573	-1.60609	0.0770141	-0.253	-0.693337	ESCA
753575	-1.37266	0.353059	-0.14	-0.0729426	ESCA
753576	-0.640494	-0.034553	0.192	-0.628859	ESCA
907317	-2.48992	-0.302995	-0.122	-1.31653	ESCA
907317	-2.48992	-0.302995	-0.207	-1.31653	ESCA
907318	-2.17843	-0.202744	-0.24	-0.649617	ESCA
1240167	-2.29879	-0.198074			ESCA
907319	-2.10982	0.398029	0.221	0.110588	ESCA
753574	-1.90142	-0.136066	-0.519	-0.314732	ESCA
907320	-2.387	-0.185457	-0.125	-1.23203	ESCA
1298222	-2.37629	-0.227172			ESCA
907321	-2.59096	-0.0197054	-0.318	-1.0711	ESCA
910079	-3.02214	-0.302405	-0.774	-1.42975	ESCA
1503363	2.09091	-0.285256			ESCA
1298359	-2.18018	0.279823		0.0304473	ESCA
910549	-2.30032	-0.0635184	-0.569	-1.2687	ESCA
1503362	-2.19169	0.221411			ESCA
1503365	-1.30738	0.403852			ESCA
753621	-1.56454	0.173579	-0.162	-0.459111	ESCA
753622	-2.22411	0.238025	-0.205	-0.0684826	ESCA
946354	-2.62913	-0.126792	-0.406	-0.966979	ESCA
946356	-2.45319	-0.158783	-0.394		ESCA
753614	-3.248	-0.150516	-0.447	-1.00053	ESCA
1503371	-2.11232	-0.0526779		-0.907714	ESCA
735784	-2.43752	-0.0277078	-0.396	-0.780327	ESCA
946355	-2.00981	-0.242317	-0.246	-0.423411	ESCA
1299064	-2.55215	-0.16923			ESCA
753623	0.822936	0.421609	0.423	0.384229	ESCA
946353	-1.56998	0.15245	-0.285	-1.11556	ESCA
687561	2.55291	0.303282			GBM
687562	2.22115	-0.437277	0.604		GBM
687563	1.88845	-0.260088	0.612		GBM
910933	2.30154	-0.400213	0.53		GBM
906746	2.46316	0.147265	0.567		GBM
906746	2.46316	0.147265	0.557		GBM
910943	3.19546	0.48614	0.7		GBM
946367	2.92859	0.219182	0.728		GBM
946368	2.86396	0.119606	0.743		GBM
946370	3.08505	0.517198	0.686		GBM
946370	3.08505	0.517198	0.704		GBM
946372	2.56332	-0.160055	0.716		GBM
906835	2.71101	0.128018	0.584		GBM
906839	3.52051	0.492418	0.683		GBM
753549	2.46218	-0.000110526	0.748		GBM
946377	3.10039	0.327728	0.786		GBM
687568	2.62355	-0.212266			GBM
907313	3.46553	-0.178357	0.627		GBM
949094	3.24582	0.0209464	0.686		GBM
1240168	2.28914	-0.492414			GBM
1240169	2.59185	-0.251274			GBM
910694	2.80625	0.368589	0.582		GBM
1240170	1.76822	-0.359855			GBM
909712	2.82329	0.258693	0.719		GBM
909712	2.82329	0.258693	0.713		GBM
905986	2.58935	-0.273451	0.675		GBM
905985	1.97223	0.0125909	0.68		GBM
905982	2.94066	0.388307			GBM
909729	2.24803	-0.398829	0.686		GBM
687586	1.98404	-0.395881	0.593		GBM
909745	2.70962	0.249245	0.71		GBM
905983	2.26559	-0.149518	0.624		GBM
909905	2.75051	0.276052	0.677		GBM
687592	2.34773	-0.275584	0.635		GBM
687590	2.72612	-0.21138	0.696		GBM
687588	3.01884	0.287572	0.718		GBM
946366			0.662		GBM
753541	-3.90818	-0.165802	-0.445	-0.727867	HNSC
753532	2.7889	0.465195	0.532		HNSC
753531	-3.06266	-0.249058	-0.196		HNSC
1240121	-3.43986	-0.178846		-1.12101	HNSC
1290725	-2.37957	0.388027		-0.293873	HNSC
1240122	-3.25547	-0.0247512			HNSC
753535	-2.95408	0.2445	-0.119	-0.75471	HNSC
1290724	2.64179	0.443358			HNSC
753538	-3.42275	-0.299776	-0.152		HNSC
910916	-3.66637	-0.36623	-0.382	-1.02232	HNSC
906837	-3.10713	0.0949206	-0.396	-0.434824	HNSC
910936	-3.13444	0.255356	-0.173		HNSC
906863	-3.40141	-0.521064	-0.452	-0.978826	HNSC
924111	-2.52741	0.261998	-0.257		HNSC
753561	-2.49125	-0.312201			HNSC
907061	-2.64754	-0.0305972	-0.105	-0.174143	HNSC
907062	-3.07915	-0.106705	-0.251	-0.735651	HNSC
1240161	-3.67238	-0.263605			HNSC
1240162	-2.82814	-0.386363			HNSC
1298156	-3.07022	0.257187			HNSC
753562	-1.41947	0.1385	-0.211	-0.249175	HNSC
753562	-1.41947	0.1385	-0.216	-0.249175	HNSC
1298215	-2.14246	0.224229			HNSC
753570	-3.27282	0.207456	-0.308		HNSC
753583	1.17386	-0.244715	0.25		HNSC
1240204	-3.34318	-0.159258			HNSC
1298529	3.10663	0.320706			HNSC
1240205	-3.81119	-0.130462			HNSC
1298531	-3.31894	0.167998			HNSC
1240206	-3.90158	-0.1986			HNSC
1240207	-2.89795	-0.133761		-0.912915	HNSC
1298362	-2.2392	0.394969			HNSC
1240196	-1.99204	0.182949			HNSC
910904	-3.28477	0.182954	-0.179	-0.0613844	HNSC
909709	-3.10445	0.284747	-0.3	-0.410261	HNSC
1299052	-3.43928	-0.333028			HNSC
909708	-2.46053	-0.356647	0.155		HNSC
1299050	-2.87648	-0.327164			HNSC
910911	-3.0828	0.247589	0.339	0.23048	HNSC
910701	-2.69341	0.316707	-0.164	1.04251	HNSC
1299059	-3.87756	0.00184245			HNSC
910922	2.52057	-0.443453	0.301	0.587784	KIRC
905947	2.93035	0.156937	0.554	1.78349	KIRC
905948	2.53406	0.219372	0.406	1.18636	KIRC
910920	1.13044	0.294665	0.248	0.469296	KIRC
910920	1.13044	0.294665	0.196	0.469296	KIRC
905950	0.00640629	-0.116378	0.338	0.0586615	KIRC
753533	2.62263	-0.097462	0.297		KIRC
910698	2.52391	0.457699	0.585	2.43874	KIRC
905963	1.16515	0.22187	0.385	1.52275	KIRC
910952	1.95998	0.0561877	0.318	0.237373	KIRC
753558	2.81126	-0.343326	0.318		KIRC
1298168	2.98425	0.455393		1.94533	KIRC
1298169	2.76294	-0.190785		0.910117	KIRC
753585	1.19564	-0.038945	0.27		KIRC
753577	2.46036	0.200809	0.469		KIRC
753577	2.46036	0.200809	0.414		KIRC
753578	-0.264301	-0.169376	0.398		KIRC
1509073	3.14881	-0.141369			KIRC
1509074	2.84686	-0.0522555			KIRC
909974	2.74104	0.0295331	0.331	0.445424	KIRC
909250	2.40899	0.234385	0.383	1.3194	KIRC
905978	3.18632	0.463688	0.61		KIRC
1524418	-0.377735	-0.297523			KIRC
1524417	2.29648	0.120821			KIRC
1524414	2.30807	-0.000607969			KIRC
1524415	2.82805	-0.33546			KIRC
1524416	2.65227	-0.209487			KIRC
1524419	1.8689	-0.122536			KIRC
905979	2.35824	-0.164603	0.605		KIRC
905980	2.96118	-0.326819	0.214		KIRC
1240224				0.78673	KIRC
909781	3.08005	0.0977584	0.421	0.759506	KIRC
905981	1.53811	0.234128	0.372	0.864441	KIRC
1240220	2.08407	-0.299693			KIRC
910688	-1.26686	0.260985	0.154		LAML
910566	-0.418471	-0.0697454	0.247		LAML
753548	-0.480541	-0.248453	0.275		LAML
906870	-0.562859	-0.0404043	0.29		LAML
907053	-0.264467	-0.0326371	0.257		LAML
907053	-0.264467	-0.0326371	0.207		LAML
905938	-0.0532939	-0.126801	0.163		LAML
907278	-0.184218	-0.206509			LAML
907300	0.265456	-0.248555	0.149		LAML
907280	-0.263864	-0.0910271	0.237		LAML
907275	-0.528521	0.0605663	0.241		LAML
908148	-0.103453	0.147168	0.248		LAML
908141	-0.349192	-0.197101	0.208		LAML
1330942	0.296293	-0.0140427			LAML
1330947	-0.161105	0.239595			LAML
1330948	-0.352628	-0.170465			LAML
1323913	0.0857638	-0.0404168			LAML
1330985	0.0651126	-0.0588564			LAML
908448	-0.242579	-0.0999405	0.267		LAML
910947	0.111667	0.506683	0.281		LAML
908451	-0.32335	0.0651099	0.125		LAML
908451	-0.32335	0.0651099	-0.179		LAML
1290455	-0.134599	0.257695			LAML
1330983	-0.512856	-0.0169386			LAML
910545	-1.29959	-0.0471601	0.174		LAML
909253	-0.894381	-0.00460133	0.242		LAML
1330991	-0.416149	-0.0909403			LAML
909715	-0.467752	-0.173104			LAML
909771	-0.711409	0.313131	0.267		LAML
910710	0.666012	-0.173309	0.24		LCML
910951	0.825982	0.0550028	0.27		LCML
906855	0.5153	-0.192688	0.156		LCML
1330931	0.597207	0.219292			LCML
907311	-2.75426	0.0609033			LCML
905940	1.17372	0.0481863			LCML
1327771	0.583844	-0.0571156			LCML
907783	0.522714	-0.00321657	0.239		LCML
908126	1.51414	0.164776	0.39		LCML
910544	0.509262	-0.0683406	0.176		LCML
946369	3.05463	-0.10023	0.638		LGG
946373	3.51406	-0.134681	0.638		LGG
906868	2.65625	0.00793028	0.604		LGG
907042	2.6681	-0.29392	0.632		LGG
906871	3.08868	0.00094357	0.652		LGG
1240150	2.91651	0.231543			LGG
907282	3.06137	-0.567158	0.578		LGG
924188	3.51787	0.190482	0.715		LGG
907279	4.07768	0.266155	0.69		LGG
907271	2.37976	-0.00350087	0.634		LGG
908144	2.72347	0.279735	0.591		LGG
908145	2.55372	0.0861998	0.663		LGG
908449	3.09708	0.347363	0.559		LGG
908452	3.01944	-0.243503	0.645		LGG
908450	2.77753	-0.316315	0.698		LGG
905984	2.79843	0.100256	0.716		LGG
909750	3.28087	0.394975	0.622		LGG
910850	-0.237461	-0.266887	-0.14		LIHC
910850	-0.237461	-0.266887	-0.193		LIHC
1240147	0.505794	-0.306447		-1.28049	LIHC
907057	1.50827	-0.221884	0.565		LIHC
1298146	0.82229	-0.38491		-0.0691165	LIHC
907071	0.0787571	-0.0846617	0.362	-0.373136	LIHC
1298151	-1.72704	-0.132522		-1.10892	LIHC
1240159	1.86078	-0.174998		0.515609	LIHC
1240160	0.858741	-0.384888		-0.646335	LIHC
909737	2.42815	0.378666	0.531	1.8968	LIHC
909738	1.62766	-0.181212	0.443	0.84679	LIHC
909739	2.52014	0.392811	0.573	2.04962	LIHC
909719	1.91069	0.350935	0.55	1.45583	LIHC
909736	2.51028	0.481887	0.601	1.98314	LIHC
1240217	0.888355	-0.387803		0.634099	LIHC
1240157	2.50722	0.488698		1.21988	LIHC
1240158	2.18162	0.157721		0.344943	LIHC
905949	1.58828	0.302799	0.301	0.502507	LUAD
906791	-3.01663	-0.391723	-0.401	-1.56814	LUAD
687777	-3.00053	0.159139	-0.248	-0.90978	LUAD
724859	1.78372	0.20052	0.554	1.50113	LUAD
906805	-0.0156186	0.0656974	-0.204	-0.714629	LUAD
905970	-0.878774	0.213356	0.175	-0.502033	LUAD
905970	-0.878774	0.213356	0.17	-0.502033	LUAD
1503369	-2.39718	0.185621			LUAD
1503370	-0.191659	0.0350228			LUAD
1247873	-3.15391	-0.229995			LUAD
905972	2.54531	0.604147	0.517	1.56025	LUAD
1240145	1.10149	0.111892		0.343399	LUAD
1290908	-3.28194	-0.372233		-1.12558	LUAD
1240146	-2.88861	-0.226548		-0.757377	LUAD
753592	2.5527	0.493185	0.56	0.994022	LUAD
907786	-3.55527	-0.312697			LUAD
722058	-2.43875	0.165024		-0.911895	LUAD
687794			-0.577	-1.00306	LUAD
687794			-0.585	-1.00306	LUAD
687794			-0.571	-1.00306	LUAD
908475	1.92047	0.364755	-0.178	0.810788	LUAD
753600	2.3725	0.252469	0.443	1.34288	LUAD
1298348	-2.90435	-0.162814		-1.20886	LUAD
1298350	-3.68649	-0.243897		-1.54184	LUAD
908472	-3.421	-0.329947	-0.524	-1.37821	LUAD
724868	2.45441	0.48112	0.491	1.95869	LUAD
908463	0.879682	-0.18789	0.307	-0.136222	LUAD
687798	-2.93698	-0.128899		-0.62139	LUAD
687799	-2.79514	0.0392751		-0.641941	LUAD
687800	-2.53088	0.0683553	-0.208	-0.974858	LUAD
724866	0.242476	0.0974875	0.152	0.415463	LUAD
910900	2.0269	0.279545	0.395	0.29176	LUAD
908473	-2.97081	-0.00549436	-0.289	-0.714582	LUAD
1298347	-4.01232	-0.352662		-1.39913	LUAD
687802	-1.56643	0.0414494	0.277	-0.476016	LUAD
1240185	-0.680789	-0.00323646		-0.473465	LUAD
905942	1.16226	-0.0992683	0.567	0.432696	LUAD
687819	-3.39113	-0.414219	-0.522	-1.50384	LUAD
687820	-3.11929	0.133838	-0.27	-1.24524	LUAD
924244	0.501046	0.151329	0.232	0.0109421	LUAD
722046	-3.08255	-0.236432		-1.041	LUAD
687821	0.647057	0.378868	0.387	0.794159	LUAD
908476	-3.41181	-0.00973653	-0.525		LUAD
724873	-2.62423	0.0996306	-0.231	-0.309663	LUAD
905944	0.806655	-0.330849	0.452	0.0681581	LUAD
1240187	0.978357	0.0890734		-0.0208344	LUAD
722045	1.23825	0.140188	0.361	0.637428	LUAD
1240190	-3.23727	-0.272399		-0.989647	LUAD
687807	-0.52704	-0.212901	0.0867	-1.16054	LUAD
905967	-3.6397	-0.323976		-1.15736	LUAD
687816	1.1149	0.425552	0.27	-0.119571	LUAD
687812	-1.80562	0.207018		-0.312998	LUAD
908465	-3.23782	-0.187311	-0.0429	-0.316793	LUAD
724834	-2.69858	-0.277748	-0.37	-0.976763	LUAD
724834	-2.69858	-0.277748	-0.428	-0.976763	LUAD
724874	-2.66495	0.0643685	-0.189	-0.949181	LUAD
908460	-3.69882	-0.144248	-0.526	-1.05575	LUAD
910399	2.19039	0.37349	0.506	1.12825	LUAD
722066	1.65349	-0.0904733	0.625	1.28638	LUAD
1240202	-3.00668	0.0716514			LUAD
753608	-2.66112	-0.240389	-0.418	-0.928917	LUAD
1298537	-3.78894	-0.184431		-1.44843	LUAD
910931	2.27003	0.471778	0.439	1.17606	LUAD
909721	2.23836	0.313898	0.598	1.81786	LUAD
724878	2.05351	-0.0304511	0.577	0.571047	LUAD
713869	-2.0895	-0.413748			LUAD
753554	-1.85758	-0.117127		-0.803003	LUSC
753556	-1.15363	0.185956	-0.1	-0.184606	LUSC
1240143	-0.739312	-0.0395018		-0.235466	LUSC
1240142	-1.88117	-0.182007		-0.564389	LUSC
753569	-1.86947	0.163583	-0.293	-0.230951	LUSC
1298226	1.34458	0.42618		1.17754	LUSC
1298223	-1.79398	-0.281579			LUSC
687787	-2.3089	-0.143892	-0.134	-0.644885	LUSC
908443	-1.43109	-0.302093	-0.134	-0.507683	LUSC
687815	-2.33277	-0.435432	-0.539	-1.27601	LUSC
1240183	-2.5478	-0.14948		-1.39224	LUSC
905941	1.06297	0.484568	0.484	1.0214	LUSC
1298538	-2.65083	-0.144417		2.32186	LUSC
909728	0.569247	0.455393	0.391	1.62742	LUSC
909728	0.569247	0.455393	0.318	1.62742	LUSC
1240137	3.81668	0.397162			MESO
1290814	3.84115	0.429272			MESO
1240138	1.86	0.301428			MESO
1290808	3.25153	0.251082			MESO
1240139	3.16649	-0.101439			MESO
1290809	3.94996	0.228301			MESO
1290810	3.39863	-0.0631653			MESO
1240131	3.10339	-0.138731			MESO
1240132	2.46917	-0.192001			MESO
1290812	4.08787	0.401018			MESO
1240134	3.0003	-0.368816			MESO
1290813	1.21457	-0.128288			MESO
1240135	1.20627	-0.0802268			MESO
1240136	2.85721	-0.058875			MESO
1240141	-1.52959	-0.578042			MESO
907173	2.2936	-0.125111	0.524	1.49419	MESO
908150	2.85845	0.418408	0.636	1.1788	MESO
908152	3.1048	-0.357615	0.665	1.77428	MESO
908462	3.38954	-0.118263	0.482	1.81309	MESO
908470	2.95862	-0.447021	0.352	0.377736	MESO
688058	3.77301	0.45023	0.628	1.41	MESO
1295741	0.648579	-0.21321			MM
906765	-0.550771	0.108173	0.244		MM
1297447	1.09824	-0.0116052			MM
753563	-1.59701	0.0954182	0.219		MM
907281	0.0965158	-0.244497			MM
1327766	0.995941	0.241918			MM
1327775	1.04961	0.281024			MM
1659817	1.29812	0.109905			MM
924239	-0.393473	-0.278724	0.199		MM
907791	1.22345	-0.131863	0.232		MM
1659818	0.98389	-0.0804637			MM
1330950	1.19539	0.052022			MM
724825	1.31141	0.123727			MM
909249	1.39945	-0.0671233	0.257		MM
905964	2.01627	0.00266803	-0.183		MM
753612	1.25582	-0.0856942	0.104		MM
753612	1.25582	-0.0856942	0.112		MM
753615	0.937117	0.0964702	0.207		MM
753615	0.937117	0.0964702	0.202		MM
753616	2.32117	-0.0930904			NB
910567	2.166	-0.325952			NB
910941	2.14794	-0.224279	0.432		NB
906820	3.09543	0.373006	0.605		NB
906872	4.38494	0.571193	0.713		NB
906875	2.68898	-0.121393	0.599		NB
907170	2.41679	-0.212339	0.578		NB
753618	2.37941	-0.0320962			NB
924189			0.482		NB
907314	2.38257	0.0575207	0.495		NB
946363			0.643		NB
949170	2.12906	-0.321936	0.519		NB
908135	2.33859	-0.0968804	0.576		NB
908118			0.498		NB
949179	1.94694	-0.116306	0.554		NB
949171	2.33903	-0.178514	0.327		NB
949171	2.33903	-0.178514	0.349		NB
949172	2.91379	0.0594211	0.573		NB
949177	1.74496	-0.373371	0.401		NB
949178	2.46078	-0.23363	0.517		NB
949175	2.34799	-0.316006	0.511		NB
949176	2.74789	0.224951	0.667		NB
949173	2.36975	-0.242601	0.412		NB
908440	3.35044	0.433058	0.543		NB
949174	-1.52387	-0.0876923	0.435		NB
1240181	2.69014	-0.0940137			NB
908447	3.07701	0.384314	0.464		NB
724828	2.8409	0.303807	0.579		NB
688086	2.28303	-0.24956	0.507		NB
688087	2.25265	0.0218808	0.539		NB
688087	2.25265	0.0218808	0.515		NB
753620	2.13598	-0.303074	0.467		NB
717431	3.0721	0.521401			NB
910780	2.76218	-0.144068	0.441		NB
910780	2.76218	-0.144068	0.377		NB
906825			-0.219	-0.354217	OV
949090	-1.2287	-0.306153	-0.186	-1.19046	OV
1479987	3.39416	0.450952			OV
911905	1.49139	-0.0534418	0.344	-0.282716	OV
1240129	2.61845	0.483117		0.0997379	OV
1479988	3.69388	0.342405			OV
1479995	0.64127	0.248689		-0.469023	OV
1480358	-0.461885	0.0369415			OV
1480359	-1.16413	-0.102294		-1.24147	OV
905968	0.893868	-0.312308	0.246	-0.721023	OV
946360	-1.53217	-0.0657588	-0.205	-1.26011	OV
910548	0.74472	-0.133377	0.145	-0.519096	OV
909257	1.49949	-0.228529	0.322	-0.223423	OV
1480361	1.67743	0.267629			OV
1480362	3.24406	0.487118		1.95382	OV
1298365	2.13768	0.0126692		0.867908	OV
1480360	3.55541	0.50415		2.37978	OV
1240197	-0.116123	-0.0929929		-0.889773	OV
1480364	-1.38174	-0.205504			OV
1480367					OV
905933	-1.20535	-0.291747	-0.25	-1.25457	OV
905990	-1.24753	-0.181591	-0.201	-0.996722	OV
905990	-1.24753	-0.181591	-0.212	-0.996722	OV
905969	1.08781	-0.0311578	-0.292		OV
905969	1.08781	-0.0311578	-0.286		OV
1480372	-0.148282	0.132257			OV
905991	2.59748	0.226027	0.533	0.548679	OV
1240198	-2.12623	-0.189181		-1.20038	OV
1480371	1.1043	-0.486786		0.222021	OV
1240199	-1.32823	-0.0740845		-1.00535	OV
1240200	-2.27015	-0.262983			OV
905959	1.11557	-0.230164	0.208	0.365477	OV
909753	-1.51072	-0.234028	-0.171		OV
1299070	2.1854	-0.327924		1.3749	OV
1240222	1.67305	0.00198853		0.293322	OV
1480374	-0.385823	0.174586			OV
910702	-0.440278	0.110203	-0.24	-1.10106	PAAD
906693	-2.74073	0.129381	-0.469	-0.795981	PAAD
910915	-3.54322	-0.0290767	-0.466	-0.995196	PAAD
753624	-3.30255	-0.190265	-0.676	-0.885616	PAAD
906821	-1.49885	0.465226	-0.408	-0.599174	PAAD
1290797	-2.99402	0.0135342		-0.601183	PAAD
1298136	-3.52337	-0.183229		-0.340387	PAAD
724869	-3.18694	-0.152802	-0.556	-1.43747	PAAD
907285	-3.02878	-0.113591	-0.24	-0.885416	PAAD
907286	-3.99964	-0.374007	-0.566	-1.33132	PAAD
1298141	1.21599	0.378274		0.920365	PAAD
1298216	0.969337	0.015003			PAAD
753572	1.09044	-0.184589	0.562	0.880213	PAAD
724870	1.12805	-0.125815	0.435	0.670988	PAAD
753595	-3.15747	-0.0314277			PAAD
910546	1.20205	0.250804	0.293	0.50788	PAAD
1298475	-3.445	-0.128547		-0.928407	PAAD
925346	-1.98389	0.329059	-0.215	-0.637295	PAAD
1298476	-3.92243	-0.070265		-1.06232	PAAD
925347	-3.12239	0.222444	-0.594	-1.27558	PAAD
925347	-3.12239	0.222444	-0.586	-1.27558	PAAD
925348	-3.40021	-0.316009	-0.393	-1.53305	PAAD
1298526	-3.24152	-0.298366		-1.25143	PAAD
1240201	1.14563	-0.162088		-0.021401	PAAD
1298533	-3.22479	0.0573165			PAAD
1240219	1.01863	0.0941614		-0.0404986	PAAD
910907	-2.31873	0.369008	-0.459	0.636797	PAAD
1240218	-2.77666	0.285987		-0.56853	PAAD
909904	-2.72099	-0.129798	-0.479	-0.90293	PAAD
1298218	-3.07991	-0.084041		-0.580956	PAAD
924100	-0.204012	-0.273593	-0.218	-1.10489	PRAD
905935	0.923447	0.18285	0.168	-0.586791	PRAD
907788	-0.482932	-0.468357	-0.325	-1.29842	PRAD
1330993	2.29582	0.485212			PRAD
905934	1.44225	0.305438	0.122	-0.272772	PRAD
905934	1.44225	0.305438	0.129	-0.272772	PRAD
1299075	-0.394754	-0.288492		-1.26305	PRAD
1322212	-2.3627	-0.11124			SCLC
906808	-2.67355	-0.275561	0.103	-0.912131	SCLC
1297439	-2.33515	0.0923496		-0.884124	SCLC
753547	1.36322	-0.120905	0.401		SCLC
910937	-1.70546	0.0989033	-0.112	-0.332304	SCLC
1297438	-1.41206	-0.306459			SCLC
910692	-1.94337	0.0698131	-0.238	-0.927308	SCLC
687980	-1.7661	-0.259234		-0.727729	SCLC
687983	1.41883	0.178725	0.511	0.862775	SCLC
687983	1.41883	0.178725	0.474	0.862775	SCLC
687985	1.43495	0.322789	0.576	1.37993	SCLC
907295	-1.72714	0.47776	-0.308	-1.4794	SCLC
753551	-2.35675	0.175801	-0.145	-0.842215	SCLC
1303901				-0.54169	SCLC
753564	-2.44452	-0.18162	0.174		SCLC
753565	-2.82931	-0.164265	-0.164		SCLC
753588	-1.52404	0.00359133	-0.139		SCLC
713899	0.415854	-0.136547	0.353		SCLC
713878	-1.55033	-0.343849	0.132		SCLC
753582	-0.0734158	-0.107098	0.281		SCLC
753589	-1.23438	0.0297599			SCLC
753594	0.980359	-0.0267618	0.435		SCLC
687995	-1.11956	0.287971	0.144	-0.181058	SCLC
687997	0.52365	-0.204074	0.217	0.341538	SCLC
910899	-2.08576	-0.0210328	0.122	-0.867757	SCLC
908468	-1.33274	-0.107767	0.196	-0.11366	SCLC
753597					SCLC
753599	-0.97791	-0.0826319	0.304		SCLC
1330964	0.850945	0.324658		0.969749	SCLC
1298349	-2.88461	-0.0479685			SCLC
908469	-2.08046	-0.167884	0.219	-0.757244	SCLC
688006	1.03378	0.146834		0.818124	SCLC
688023	2.11316	0.405128	0.532	1.54735	SCLC
1240186	2.75279	0.589752		2.17146	SCLC
688013	-2.2071	-0.316811	0.193	-0.678322	SCLC
1240189	-2.33687	-0.277471		-0.637528	SCLC
688010	-0.774131	-0.238448		0.0378677	SCLC
753605	-2.56547	-0.0884964	-0.141	-1.00414	SCLC
688014	-1.57698	-0.00620154	0.23		SCLC
908483	0.807713	0.0355959	0.451	1.10581	SCLC
908483	0.807713	0.0355959	0.418	1.10581	SCLC
924241	-2.06549	0.1553	-0.118		SCLC
924241	-2.06549	0.1553	-0.154		SCLC
688011	-2.52242	-0.231044	-0.206	-1.62338	SCLC
688015			0.223	-0.201424	SCLC
1240182	-2.57339	-0.141397		-1.16795	SCLC
908481	-1.54519	0.175518	0.301	-0.862405	SCLC
1330973	0.320129	0.338078		-0.844554	SCLC
688018	1.19082	-0.00989998	0.44	0.885421	SCLC
688007	-1.80501	-0.2747			SCLC
908480			0.291	-0.272149	SCLC
688021	-1.89882	-0.101306	0.123		SCLC
1330972	-1.49205	0.263187		-0.460573	SCLC
688027	-2.10501	-0.0541692		-0.456024	SCLC
909194	-1.39952	-0.0999617			SCLC
688025	-2.44924	-0.249006	-0.0833	-1.25761	SCLC
688031	1.31267	-0.160504	0.503	1.15409	SCLC
688026	-0.755273	-0.234535	0.167		SCLC
688026	-0.755273	-0.234535	0.142		SCLC
1240192	1.39154	0.197889		0.712309	SCLC
1240193	1.95886	0.0666005			SCLC
713885	-2.51846	-0.187481	0.223		SCLC
753610	1.38665	0.101459			SCLC
713880	1.01124	-0.0142941	0.473	0.400772	SCLC
724872	0.168297	0.143222	0.236	0.543266	SCLC
1299062	2.06785	0.394707		1.37707	SCLC
1287706	0.855538	-0.286935			SKCM
910921	2.91295	0.434736	0.532	2.43812	SKCM
906793	2.30531	0.138807	0.536	2.29226	SKCM
906792	1.36254	-0.0399917	0.528	1.57014	SKCM
906830	2.04969	0.194185	0.47	2.31456	SKCM
906818	1.44984	-0.216644	0.385	2.00817	SKCM
1240125	2.38023	0.232916		2.30553	SKCM
906814	0.818696	-0.299494	0.378	1.54782	SKCM
906814	0.818696	-0.299494	0.317	1.54782	SKCM
753545	2.18808	0.219884			SKCM
906813	1.74058	0.0492242	0.532	2.36686	SKCM
753546	1.76177	-0.330201	0.505		SKCM
949092			0.564		SKCM
687448	2.27406	-0.0902763		2.15515	SKCM
910853	0.606847	-0.176614	0.437		SKCM
910932	-0.68172	-0.16665	0.388		SKCM
1240130	0.582274	-0.143662			SKCM
906865	0.230073	-0.209729	0.428	1.48515	SKCM
907058	0.786376	-0.214494	0.445		SKCM
907171	0.921617	-0.401458	0.442	2.09311	SKCM
907172	3.19716	0.491306	0.616		SKCM
907169	0.607007	-0.0967601	0.418	1.99315	SKCM
907067	2.43519	0.0512746	0.603	2.55783	SKCM
1240153	0.287289	-0.367645		1.58127	SKCM
1298144				2.52006	SKCM
1298145	2.51816	0.420621			SKCM
1298160	1.07129	-0.322876			SKCM
905974	1.77841	0.120707	0.639	1.9897	SKCM
905975	1.64932	-0.190089	0.447		SKCM
753579	1.93637	-0.290471	0.452		SKCM
753581	1.31337	-0.138968	0.577		SKCM
925339	1.22599	-0.193392	0.474		SKCM
908124	-0.168084	-0.314397	0.411	1.16325	SKCM
908125	1.89771	-0.0315957	0.525	2.35945	SKCM
908128	0.700071	-0.321301	0.402	1.97279	SKCM
971777	2.3862	-0.0898833	0.576		SKCM
971777	2.3862	-0.0898833	0.57		SKCM
753596	0.311785	-0.279493	0.486		SKCM
909706	1.59861	-0.00415351	0.522	2.18592	SKCM
910903	2.89755	0.557908	0.703	2.80579	SKCM
905954	0.638623	-0.107818	0.442	1.65663	SKCM
909724	0.862104	-0.325627	0.412	2.09753	SKCM
909724	0.862104	-0.325627	0.407	2.09753	SKCM
909726	0.760525	-0.329713	0.412	1.9616	SKCM
909727	2.9386	0.421327		2.46806	SKCM
905956	-0.248984	-0.0776978	0.384	1.26359	SKCM
909713	0.812593	-0.398668		1.5818	SKCM
909723	0.386336	-0.24645		1.239	SKCM
905955	0.84854	-0.348314	0.422		SKCM
909725	2.92075	0.398623	0.503	2.72818	SKCM
930301					SKCM
905977	-0.344063	-0.216762	0.346	1.28864	SKCM
905976	2.93637	0.45919	0.535	2.54261	SKCM
909784	3.47324	0.61924	0.645	2.94402	SKCM
1299078	2.79696	0.474408			SKCM
1240226	3.25776	0.350872			SKCM
1299080	1.8561	-0.0160217			SKCM
1299081	2.05482	0.13995		2.44376	SKCM
910924	-4.61654	-0.270378	-0.665	-1.79262	STAD
906790	-3.60389	-0.00361803	-0.475	-1.54517	STAD
906790	-3.60389	-0.00361803	-0.518	-1.54517	STAD
906869	-2.76131	0.187593	0.147	-0.885368	STAD
1290806	-0.882382	0.158008		-0.802107	STAD
907055	0.910695	0.247821	0.554	1.6801	STAD
1322224	-4.68692	-0.22355			STAD
1240151	2.10714	0.482612		1.78731	STAD
1240155	-4.4142	-0.239689		-1.67205	STAD
907276	-4.00845	-0.246938	-0.585	-1.70287	STAD
908139	-4.23992	-0.162303	-0.577		STAD
925340	-4.0632	-0.103009	-0.568	-1.31039	STAD
924250	-3.15161	0.427523	-0.292	-1.03428	STAD
924250	-3.15161	0.427523	-0.313	-1.03428	STAD
908461	-3.88409	-0.0840276	-0.54	-0.981699	STAD
908444	0.227106	-0.14037	0.277	0.90629	STAD
908446	-4.60807	-0.132292	-0.674	-1.53676	STAD
908455	-2.69735	0.217353	-0.376	-0.716463	STAD
908445	-0.269286	-0.138965	-0.0774	0.0186477	STAD
1298357	-4.50112	-0.0592952		-1.44031	STAD
1298358	-5.00012	0.200482		-1.09788	STAD
1240209	-3.15015	0.124925		-0.870249	STAD
909697	0.315588	-0.144365	0.158		STAD
1503364	-3.29333	0.189027			STAD
1299069					STAD
909770	-3.77679	-0.237051	-0.438	-1.25452	STAD
924102	5.33646	0.101095	0.379	1.6074	THCA
906795	5.45978	0.4087		2.77494	THCA
1290722	4.83944	0.0112912			THCA
924104	5.05351	0.347177	0.496	2.15654	THCA
906696	3.79235	-0.198076	0.322	1.15988	THCA
906828	4.55488	-0.356494	0.349	0.572996	THCA
910568	4.70413	0.204615	0.71		THCA
906864	4.66387	0.32645	0.523	1.91826	THCA
1240154	3.76038	-0.527076			THCA
924151	1.98262	-0.242629	-0.113		THCA
924238	5.23875	0.285444	0.656		THCA
924238	5.23875	0.285444	0.617		THCA
1298167					THCA
1240178	4.57098	0.313391		1.50417	THCA
930083	5.37611	0.275778	0.66		THCA
930299	0.168509	-0.439932	-0.195	-0.994464	THCA
930299	0.168509	-0.439932	-0.189	-0.994464	THCA
1240223	4.63414	-0.372577		1.05905	THCA
910781	1.48073	-0.104528	0.434	1.42484	UCEC
910691	1.37477	-0.244503	0.45	1.52814	UCEC
1240127	1.10488	-0.0456524		0.298911	UCEC
907051	1.48413	-0.257528	0.229		UCEC
924187	0.686328	0.394838		-0.00814192	UCEC
908130	1.31492	0.110429	0.502	0.679994	UCEC
1240174	-1.08363	0.213373		-1.29846	UCEC
908129	0.420738	0.176194	0.145	-0.840346	UCEC
909735	-0.989446	-0.0828247	0.1	-1.25282	UCEC
906815			0.456
907175			-0.172
909722			0.391
906823			0.733
907323			0.241
908133			0.208
924050			0.295
753568			0.208
908138			0.382	0.568627
907273			0.287
801740			0.457
906806			0.143
907796			0.519	1.08269
907044			0.171
906834			0.52
909707			0.728	1.86099
907269			0.186
906829			0.354
908143			0.207
907069			-0.159	-0.664779
906695			0.179
906803			0.582
909248			0.395
907049			-0.174
908137			0.336
907000			0.601	1.08643
906846			0.309
907290			0.536
908132			0.228
909769			-0.368
688126			0.514
906852			0.24	0.201469
906836			0.272
910209			0.192
907270			0.247
687829			0.548	0.732128
934543			0.575
908119			-0.356
909759			0.703
724831			0.617	0.887288
906861			-0.298
909744			0.51
907176			-0.251
909742			0.351
906847			0.151
910401			0.101
907268			-0.128
909782			0.293
801738			0.479
906853			-0.484
906838			0.202
753553			-0.492
683664			0.196
909779			-0.177
906866			0.131
906831			0.111
909701			0.151
908456			0.162
906850			-0.253
908474			0.532	0.609888
909705			0.168
908441			0.486
907299			0.444	0.267254
909756			0.521
906833			0.558
753586			0.497	0.260958
908158			0.296
908157			0.195
909716			0.597
909754			0.696
724855			-0.339	-0.948279
907056			0.298
907322			0.243
908155			0.162
907391			0.276
909711			-0.185
907798			0.195
908464			0.189
908136			0.21
907793			-0.688
909975			0.255	0.0342058
687804			0.281
909696			0.246
908134			0.486	1.01778
683667			0.565
908127			0.401	1.43674
909710			0.476
910851			0.23	-0.445394
688121			0.451
910553			-0.465
910849			0.549
909264			0.72	2.03766
908131			0.619	2.52645
909255			0.623
724858			0.513
908482			-0.662
909700			0.293
909699			-0.276	-1.15883
910695			-0.609
684052			0.517	1.84352
907041			0.548
909717			0.597	2.44534
907073			0.545	0.232777
724863			-0.11	0.0338784
911904			0.686
753540			-0.34	-1.08632
906999			0.608	2.70883
908467			0.293	1.08299
909720			0.666	2.33972
910784			0.56	1.10205
753534			-0.4	-1.50016
907064			0.588	2.01775
910706			0.168
910707			0.154
907059			0.114
907060			0.592	1.55104
907070			-0.162
724879			0.324	-0.169026
910696			0.656
910705			0.156
907043			0.254
910906			0.204
910555			0.156
909785			0.184
910703			0.164
687596			-0.406	-0.605104
995380			-0.59
907047			-0.342	-0.564491
753611			0.176
909732			0.561	1.34768
910942			0.222
909730			0.499
924247			-0.271
688022			0.238
925344			0.576
753601			0.16
910946			0.633
925345			0.578
925349			0.236
688019			0.145
908454			0.526
909262			0.199
946357			-0.177
753604			-0.406	-1.11816
908459			-0.0748	-0.105137
930081			0.221
687814			-0.522
908466			0.52
971774			0.718	1.63464
925341			-0.201	-1.32075
995394			-0.114
906800			0.364
946376			0.79
684055			0.567
949166			0.589
753536			0.405
949160			0.535
924163			0.236
924105			-0.395
946381			0.411
684057			0.539
907284			0.198
946379			0.457
949157			0.589
906866			-0.575
923828			0.54
910925			-0.329
684059			0.604
906876			0.607
924186			0.634
946371			0.663
906849			0.329	0.269692
949155			0.544
924163			0.562
925342			0.51
949089			0.173
946381			0.424
949163			0.463
907072			0.588
949158			0.521
684062			0.512
687569			0.446
907785			-0.109
925343			0.692
924246			0.141
949168			0.613
684681			-0.366	-1.36858
909776			0.561	1.40541
909777			0.219
949165			0.44
910779			0.519	0.122664
909780			-0.308	-0.990101
924245			0.219
909976			0.347
924110			0.185
684681			-0.338	-1.36858
971776			-0.151
946361			-0.299	-1.10838
949161			0.485
906873			0.716
924101			0.212
949167			0.485
971773			0.601
949164			0.484
949162			0.42
906794			-0.191	-0.387963
909976			0.311
801737			0.463
687984			-0.185
905987			0.49
906827			0.616
911847			0.526
909977			0.715
905966			0.594
906854			-0.128
924110			0.16
906856			0.192
905943			0.389	1.61911
949161			0.441
971773			0.628
905965			0.301
906841			-0.363
905973			0.56	1.6297
905953			0.48
910706			0.16
906831			-0.251
908157			0.169
909774			0.543	1.32294
906827			0.612
909742			0.305
907050			0.731
909785			0.159
905988			0.473
687780			-0.196	-0.993863
908134			0.422	1.01778
906856			0.196
909264			0.719	2.03766
909758			0.259
906804			0.673	1.44472
907315			0.656
753539				1.88902
1290765				1.8406
1290771				-1.48387
1240124				-1.72956
906848				-0.277764
1240128				2.34605
1290807				2.79354
907298				1.21014
1240144				-0.0337292
1290907				-1.36736
1298219				-0.743348
1240166				0.921602
908471				0.523996
1240184				1.71729
1298351				-1.5826
1298353				0.912354
1298356				-0.154615
1240191				0.792181
1330975				-1.16804
1298534				-1.18643
1240210				1.85102
1298539				2.59594
930082				-0.866872
684072				1.45233
909731				1.16548
1240216				1.29085
1659929				-1.57865
1240221				1.27656
924248				1.94267

### Sheet: annotation
COSMIC ID	Cancer cell line COSMIC identifier
mak	MAK EMT score
gsva	GSVA EMT score
tan	TAN EMT score
tagliazucchi	TW EMT score
TCGA Desc	Cancer type TCGA label
