## Supplementary Data 7 for "The pharmacogenomic assessment of molecular epithelial-mesenchymal transition signatures reveals drug susceptibilities in cancer cell lines"

### Sheet: Data S7
CELL_DRUG	IC50	Slope	LowerLimit	UpperLimit	tgf	emt	name	label	AUC
tIGR37_Luminespib	2.46774	1.46825	0.469666	0.98649	t	epi.	IGR-37	epi. t	0.709761
tSKMEL5_Luminespib	2.96469	2.89611	0.163322	0.987256	t	epi.	SK-MEL-5	epi. t	0.567594
tA375_Luminespib	4.73478	2.6773	0.173499	1.0181	t	mes.	A375	mes. t	0.459641
untA375_Luminespib	4.93391	2.3847	0.229103	1.02795	u	mes.	A375	mes. u	0.50727
untIGR37_Luminespib	5.69214	3.953	0.541615	0.970347	u	epi.	IGR-37	epi. u	0.792462
untSKMEL5_Luminespib	5.95888	3.30731	0.107943	0.993573	u	epi.	SK-MEL-5	epi. u	0.631986
untRPMI7951_Luminespib	7.9704	7.88722	0.0302566	0.977033	u	mes.	RPMI-7951	mes. u	0.457007
tRPMI7951_Luminespib	8.10916	5.53608	0.0636398	0.964681	t	mes.	RPMI-7951	mes. t	0.473153

### Sheet: annotation
CELL_DRUG	Experiment identifier for cell, drug and TGFB1 treatment
IC50	IC50 value of curve fit
Slope	Slope of curve fit at the inflection point
LowerLimit	Relative cell viability lower bound
UpperLimit	Relative cell viability upper bound
tgf	Information about TGFB treatment (t: treated, unt: untreated)
emt	EMT state of cancer cell line (epi. or mes.)
name	Name of cancer cell line
label	Identifier about EMT state and TGFB treatment
AUC	Area under the curve (AUC) value of curve fit
